# Geometric morphometrics enables accurate predictions of paleoecology and reveals unique adaptations to an expanded niche space in extinct waterfowl

**DOI:** 10.1101/2025.05.29.656821

**Authors:** Ray Mariano Chatterji, Shante Williams, Janet C. Buckner

## Abstract

Establishing the relationships between organismal phenotypes and their environment is a key component to understanding evolutionary history. Comparative evaluations of extant and extinct species can reveal how lineages have adapted to changing environmental conditions over time. However, the understanding of paleoecologies is predicated on a robust understanding of how modern species have been shaped by adaptation. Waterfowl may present an ideal group to study adaptive evolution as much of their morphology is apparently shaped by their dietary ecology. Here we use a large geometric morphometric dataset of waterfowl combined with random forest, a supervised machine learning algorithm, and linear discriminate analysis, to predict the dietary ecologies of nine extinct waterfowl species. We find that both model types reliably predict ecology for extinct species with well-established diets. Interestingly, we also found that the Hawaiian moa-nalo and the New Zealand *Cnemiornis calcitrans* likely occupied ecological niches no longer present in modern waterfowl as they were not morphologically or ecologically convergent with modern geese as previously asserted. Our study demonstrates that waterfowl are an excellent model group for the study of adaptive evolution, and underscores the utility of predictive modelling for paleontological studies.
