## Supplemental Table 1 for "Geometric morphometrics enables accurate predictions of paleoecology and reveals unique adaptations to an expanded niche space in extinct waterfowl"

### Sheet: Sheet1
Supplematry Table 1. Fossil specimens used
Number	Institution	Species	Element	Method of imaging		Institution abbreviations
212	UNSM PAL	Cnemiornis calcitrans	Skull, femur, tibiotarsus, tarsometatarsus	3D Light scan		UNSM Pal : Smithsonian Museum of Natural History Paleontology Department
519291	UNSM PAL	Branta hylobadistes	femur, tibiotarsus, tarsometatarsus	3D Light scan		LACM: Los Angeles County Museum of Natural History
179439	Bishop Museum	Branta rhuax (Very large hawian goose)	Skull, femur, tibiotarsus, tarsometatarsus	3D Light scan
1701	UNSM PAL	Mareca (Anas) marecula	femur	3D Light scan
1703	UNSM PAL	Mareca (Anas) marecula	tibiotarsus	3D Light scan
17012	UNSM PAL	Mareca (Anas) marecula	tarsometatarsus	3D Light scan
322662	UNSM PAL	Ptaiochen pau	Femur	3D Light scan
373257	UNSM PAL	Ptaiochen pau	tarsometatarsus	3D Light scan
373258	UNSM PAL	Ptaiochen pau	tibiotarsus	3D Light scan
384776	UNSM PAL	Ptaiochen pau	Skull	3D Light scan
535689	UNSM PAL	Talpanas lippa	tibiotarsus	3D Light scan
535690	UNSM PAL	Talpanas lippa	tarsometatarsus	3D Light scan
159001	Bishop Museum	Thambotochen chauliodous	Skull	3D Light scan
373271	UNSM PAL	Thambotochen chauliodous	tibiotarsus	3D Light scan
373521	UNSM PAL	Thambotochen chauliodous	tarsometatarsus	3D Light scan
373489	UNSM PAL	Thambotochen chauliodous	femur	3D Light scan
156380	Bishop Museum	Thambotochen xanion	tibiotarsus	3D Light scan
156365	Bishop Museum	Thambotochen xanion	femur	3D Light scan
156401	Bishop Museum	Thambotochen xanion	tarsometatarsus	3D Light scan
427094	UNSM PAL	Thambotochen xanion	skull	3D Light scan
2618	LACM	Chendytes lawi	tarsometatarsus	3D Light scan
2737	LACM	Chendytes lawi	tibiotarsus	3D Light scan
2740	LACM	Chendytes lawi	femur	3D Light scan
2763	LACM	Chendytes lawi	femur	3D Light scan
107230	LACM	Chendytes lawi	tibiotarsus,tarsometatarsus	3D Light scan
107777	LACM	Chendytes lawi	femur	3D Light scan
115400	LACM	Chendytes lawi	skull	3D Light scan
